# Bayesian inference of population structure using identity-by-descent-based stochastic block models

**DOI:** 10.1101/2025.11.26.690810

**Authors:** Steven J. Micheletti, Katarzyna Bryc, Samantha G. Ancona Esselmann, Peter R. Wilton, the 23andMe Research Team, William A. Freyman

**Affiliations:** 23andMe Research Institute, Palo Alto CA, USA; Darwin’s Ark, Broad Institute of MIT and Harvard, Cambridge, MA, USA

## Abstract

Fine-scale population structure is increasingly studied by clustering identity-by-descent (IBD) haplotypes, yet most current approaches rely on heuristic, modularity-based algorithms that can over-partition noisy IBD graphs and provide no explicit measure of uncertainty. We introduce a fully Bayesian framework that models IBD sharing with a generative planted-partition stochastic block model (PPSBM). To benchmark accuracy, we simulated genomes under recent population divergence and compared PPSBM estimates with those from the widely used Leiden community-detection algorithm. The PPSBM correctly assigned 81.0% of individuals on average versus 67.0% for Leiden, outperforming Leiden in 92.0% of replicates. Posterior probabilities from the PPSBM reflected patterns of recent shared ancestry or admixture, whereas Leiden tended to merge such clusters or assign individuals deterministically. Furthermore, we applied the method to the genomes of 63,196 individuals to reveal fine-scale population structure in Mexico, including multiple indigenous communities and diasporic groups such as Lebanese Mexicans and Syrian Jewish Mexicans. Our results demonstrate that a probabilistic, IBD-based PPSBM yields more accurate and biologically interpretable population assignments than popular heuristic methods, while simultaneously quantifying uncertainty and accommodating admixed genomes. The method scales to thousands of individuals and provides a principled foundation for downstream demographic inference and association studies in the presence of subtle structure.
