## Supplemental Tables 1-3 for "Bayesian inference of population structure using identity-by-descent-based stochastic block models"

### Sheet: STABLE 1 - Clustering Results
Cluster	n individuals assigned	Final k	N MCMCs	Mean predicted k	Min predicted k	Max predicted k	Mean Geweke Z	Mean Modularity
Mexico	63196	9	20	9.1 ± (0.45)	9	11	0.061 ± (0.346)	0.33 ± (0.0)
Zacatecas	5870	9	11	8.45 ± (1.21)	5	9	0.007 ± (0.184)	0.13 ± (0.0)
Western Jalisco	4918	3	23	3.7 ± (1.49)	3	10	-0.009 ± (0.182)	0.26 ± (0.02)
West Central	4373	5	18	6.11 ± (2.59)	4	11	0.02 ± (0.469)	0.11 ± (0.01)
North Central	5506	3	23	3.57 ± (1.78)	3	11	0.077 ± (0.32)	0.11 ± (0.01)
Northwest	9872	4	22	5.0 ± (1.27)	3	7	0.064 ± (0.201)	0.28 ± (0.01)
Northeast	7098	3	30	2.6 ± (0.5)	2	3	0.002 ± (0.153)	-0.03 ± (0.01)
Michoacán	6524	5	30	3.87 ± (1.43)	1	5	-0.005 ± (0.257)	0.12 ± (0.0)
Eastern Jalisco	3674	3	30	2.96 ± (0.18)	1	3	-0.039 ± (0.126)	0.05 ± (0.0)
Southern	14838	11	14	11.14 ± (0.36)	11	12	0.058 ± (0.442)	0.24 ± (0.0)
Central Mexican Highlands	3408	22	9	19.89 ± (2.76)	16	23	0.374 ± (0.362)	0.35 ± (0.01)
Central–Isthmus Corridor	124	4	24	19.48 ± (1.63)	16	48	0.11 ± (0.37)	0.61 ± (0.01)

### Sheet: STABLE 2 - Population Results
Parent Cluster	Cluster	n individuals	Mean Marginal Posterior
Mexico	Eastern Jalisco	3702	0.968 ± (0.084)
Mexico	Michoacán	6580	0.988 ± (0.042)
Mexico	North Central	5544	0.878 ± (0.15)
Mexico	Northeast	7158	0.999 ± (0.012)
Mexico	Northwest	9946	0.992 ± (0.033)
Mexico	Southern	14964	0.989 ± (0.038)
Mexico	West Central	4433	0.676 ± (0.032)
Mexico	Western Jalisco	4956	0.841 ± (0.174)
Mexico	Zacatecas	5913	0.971 ± (0.085)
Zacatecas	Ajijic	678	0.872 ± (0.136)
Zacatecas	Huejuquilla El Alto	582	0.884 ± (0.068)
Zacatecas	Jalpa	703	0.966 ± (0.076)
Zacatecas	Jerez de García Salinas	597	0.9 ± (0.05)
Zacatecas	Juchipila	585	0.987 ± (0.064)
Zacatecas	Las Bocas	469	0.952 ± (0.09)
Zacatecas	Río Grande	1248	0.989 ± (0.056)
Zacatecas	Tepechitlán	491	0.718 ± (0.04)
Zacatecas	Totatiche	517	0.852 ± (0.092)
Western Jalisco	Aguascalientes	1911	0.772 ± (0.181)
Western Jalisco	Atenguillo	2061	0.968 ± (0.041)
Western Jalisco	Mazatán	946	0.738 ± (0.168)
West Central	Arandas	761	0.729 ± (0.201)
West Central	Guadalajara	23	0.423 ± (0.048)
West Central	Guanajuato	1483	0.774 ± (0.214)
West Central	Jamay	1156	0.74 ± (0.214)
West Central	Tamazula de Gordiano	950	0.646 ± (0.134)
North Central	Colima	2175	0.909 ± (0.084)
North Central	Salamanca	1446	0.857 ± (0.108)
North Central	San Luis Potosi	1885	0.916 ± (0.079)
Northwest	Chihuahua	2453	0.997 ± (0.03)
Northwest	Durango	1696	0.986 ± (0.064)
Northwest	Sierra Madre Occidental	1302	0.773 ± (0.191)
Northwest	Sinaloa	4421	0.716 ± (0.182)
Northeast	Mexico City	3588	0.964 ± (0.1)
Northeast	Northern Nuevo León	1377	0.978 ± (0.084)
Northeast	Southern Nuevo León	2133	0.593 ± (0.018)
Southern	Arteaga	1047	0.856 ± (0.118)
Southern	Ciudad Hidalgo	1140	0.98 ± (0.072)
Southern	Huetamo	2214	0.995 ± (0.028)
Southern	Moroleón	919	0.987 ± (0.046)
Southern	Central Mexican Highlands	3412	0.993 ± (0.041)
Southern	Romita	1011	0.875 ± (0.128)
Southern	San Luis Potosí	1243	0.987 ± (0.053)
Southern	Tarimoro	844	0.985 ± (0.058)
Southern	Valle de Santiago	861	0.967 ± (0.086)
Southern	Zacapu	1022	0.986 ± (0.045)
Southern	Zimapan	1125	0.955 ± (0.109)
Michoacán	Jaripo	1134	0.59 ± (0.033)
Michoacán	Sahuayo	1489	0.953 ± (0.117)
Michoacán	Santa Inés	938	0.653 ± (0.043)
Michoacán	Villa Victoria	949	0.592 ± (0.032)
Michoacán	Zamora	2014	0.999 ± (0.02)
Eastern Jalisco	Cañadas de Obregón	993	0.94 ± (0.078)
Eastern Jalisco	San Juan de los Lagos	1320	0.986 ± (0.061)
Eastern Jalisco	Tepatitlán de Morelos	1361	0.992 ± (0.045)
Central Mexican Highlands	Acatlán de Osorio	81	0.851 ± (0.182)
Central Mexican Highlands	Alto Lucero	308	0.959 ± (0.125)
Central Mexican Highlands	Axutla	82	0.981 ± (0.062)
Central Mexican Highlands	Chinantla	81	0.951 ± (0.132)
Central Mexican Highlands	Central–Isthmus Corridor	259	0.78 ± (0.222)
Central Mexican Highlands	Ciudad de Chiautla de Tapia	163	0.96 ± (0.124)
Central Mexican Highlands	Coatzingo	91	0.775 ± (0.156)
Central Mexican Highlands	Copala	158	0.649 ± (0.062)
Central Mexican Highlands	Mérida	448	0.982 ± (0.082)
Central Mexican Highlands	Puebla	101	0.471 ± (0.131)
Central Mexican Highlands	San Francisco Ocotlán	192	0.724 ± (0.209)
Central Mexican Highlands	San José Miahuatlán	47	0.417 ± (0.081)
Central Mexican Highlands	San Juan Mixtepec Distrito 08	119	0.731 ± (0.096)
Central Mexican Highlands	San Marcos Arteaga	68	0.552 ± (0.124)
Central Mexican Highlands	San Pablo Huixtepec	225	0.98 ± (0.09)
Central Mexican Highlands	Santiago Tamazola	111	0.909 ± (0.16)
Central Mexican Highlands	Santiago Zoochila	172	0.637 ± (0.074)
Central Mexican Highlands	Silao	196	0.844 ± (0.156)
Central Mexican Highlands	Tanaco	109	0.863 ± (0.212)
Central Mexican Highlands	Tepatlaxco de Hidalgo	142	0.756 ± (0.203)
Central Mexican Highlands	Tulcingo de Valle	86	0.543 ± (0.043)
Central Mexican Highlands	Zacatlán	169	0.649 ± (0.148)
Central–Isthmus Corridor	Córdoba	24	0.81 ± (0.198)
Central–Isthmus Corridor	Isthmus Zapotec	39	0.951 ± (0.063)
Central–Isthmus Corridor	Jewish Diaspora	38	1.0 ± (0.0)
Central–Isthmus Corridor	Lebanon Diaspora	23	0.97 ± (0.045)

### Sheet: STABLE3 - Cluster IBD Sharing
Parent Population	Population 1	Population 2	Mean Total IBD (cM)	Mean Segment Size (cM)	STD Segment Size (cM)	Within Population
Central–Isthmus Corridor	Lebanon Diaspora	Lebanon Diaspora	31.0517	37.7783	36.9876	TRUE
Central–Isthmus Corridor	Jewish Diaspora	Jewish Diaspora	17.5062	25.8903	33.7512	TRUE
Central–Isthmus Corridor	Córdoba	Córdoba	11.5999	27.589	18.8883	TRUE
Central–Isthmus Corridor	Isthmus Zapotec	Isthmus Zapotec	3.19054	13.7022	6.80047	TRUE
Central–Isthmus Corridor	Lebanon Diaspora	Córdoba	0.801586	25.3001	18.9859	FALSE
Central–Isthmus Corridor	Córdoba	Isthmus Zapotec	0.096052	11.9791	2.95865	FALSE
Central–Isthmus Corridor	Jewish Diaspora	Córdoba	0.031328	8.87616	0.533471	FALSE
Central–Isthmus Corridor	Jewish Diaspora	Isthmus Zapotec	0.012728	8.9413	1.29541	FALSE
Eastern Jalisco	Cañadas de Obregón	Cañadas de Obregón	9.6634	13.2619	7.83971	TRUE
Eastern Jalisco	San Juan de los Lagos	San Juan de los Lagos	7.50957	13.1728	8.00615	TRUE
Eastern Jalisco	Tepatitlán de Morelos	Tepatitlán de Morelos	6.90323	13.3471	8.55883	TRUE
Eastern Jalisco	San Juan de los Lagos	Cañadas de Obregón	7.46769	12.7084	5.52868	FALSE
Eastern Jalisco	Tepatitlán de Morelos	Cañadas de Obregón	6.53439	12.6695	5.66954	FALSE
Eastern Jalisco	San Juan de los Lagos	Tepatitlán de Morelos	4.43546	12.1935	4.25362	FALSE
Mexico	Eastern Jalisco	Eastern Jalisco	6.44439	12.8133	6.54963	TRUE
Mexico	Northeast	Northeast	5.93702	12.4036	5.54693	TRUE
Mexico	Michoacán	Michoacán	2.07711	12.8288	6.79408	TRUE
Mexico	Western Jalisco	Western Jalisco	1.41077	13.1269	8.42402	TRUE
Mexico	Zacatecas	Zacatecas	1.35297	12.9092	7.72454	TRUE
Mexico	West Central	West Central	1.23108	12.8363	8.34444	TRUE
Mexico	Northwest	Northwest	1.10099	12.8223	7.51233	TRUE
Mexico	North Central	North Central	0.375256	12.4642	9.18949	TRUE
Mexico	Southern	Southern	0.277236	11.8665	7.63648	TRUE
Mexico	West Central	Eastern Jalisco	1.5194	12.1044	4.64088	FALSE
Mexico	Western Jalisco	Eastern Jalisco	1.24814	11.9963	4.55457	FALSE
Mexico	North Central	Eastern Jalisco	0.79181	12.0464	5.35768	FALSE
Mexico	Michoacán	West Central	0.649126	11.8037	4.25567	FALSE
Mexico	Zacatecas	Eastern Jalisco	0.645244	11.7711	4.238	FALSE
Mexico	Michoacán	Eastern Jalisco	0.59301	11.7255	4.21996	FALSE
Mexico	West Central	Western Jalisco	0.58096	11.8068	4.4972	FALSE
Mexico	Zacatecas	Western Jalisco	0.551487	11.9018	4.68746	FALSE
Mexico	Michoacán	Western Jalisco	0.439733	11.8554	4.85007	FALSE
Mexico	North Central	West Central	0.437753	11.7728	5.51304	FALSE
Mexico	North Central	Western Jalisco	0.431604	11.8653	5.15177	FALSE
Mexico	Michoacán	North Central	0.394633	11.8285	4.95181	FALSE
Mexico	North Central	Zacatecas	0.374246	11.7669	5.28026	FALSE
Mexico	Zacatecas	West Central	0.367827	11.5762	4.67104	FALSE
Mexico	Northeast	North Central	0.362561	11.7235	5.27785	FALSE
Mexico	Northeast	Eastern Jalisco	0.339567	11.6755	4.3974	FALSE
Mexico	Northwest	Zacatecas	0.31116	11.7942	4.85976	FALSE
Mexico	Northeast	Zacatecas	0.291218	11.474	4.06211	FALSE
Mexico	Northwest	Eastern Jalisco	0.290337	11.7233	4.6912	FALSE
Mexico	North Central	Northwest	0.277891	11.9493	5.93434	FALSE
Mexico	Zacatecas	Michoacán	0.262248	11.4812	4.08845	FALSE
Mexico	Northeast	Western Jalisco	0.247586	11.439	3.98438	FALSE
Mexico	Northeast	Northwest	0.241498	11.5978	4.62641	FALSE
Mexico	Northwest	Western Jalisco	0.240549	11.6883	4.7063	FALSE
Mexico	Northeast	West Central	0.23861	11.3378	3.85218	FALSE
Mexico	Northeast	Michoacán	0.206689	11.2953	3.97098	FALSE
Mexico	Southern	West Central	0.205972	11.0703	4.36724	FALSE
Mexico	Southern	Michoacán	0.205077	11.2566	4.17583	FALSE
Mexico	Northwest	West Central	0.201807	11.4856	4.20971	FALSE
Mexico	Michoacán	Northwest	0.187226	11.528	4.36161	FALSE
Mexico	Southern	North Central	0.175152	11.1496	5.57794	FALSE
Mexico	Southern	Eastern Jalisco	0.166956	11.1819	4.45053	FALSE
Mexico	Northeast	Southern	0.147034	11.016	4.73078	FALSE
Mexico	Southern	Zacatecas	0.13962	10.8489	4.29267	FALSE
Mexico	Southern	Western Jalisco	0.132844	10.9692	4.12094	FALSE
Mexico	Southern	Northwest	0.092527	10.9064	4.37345	FALSE
Michoacán	Santa Inés	Santa Inés	6.39816	13.6942	8.95723	TRUE
Michoacán	Villa Victoria	Villa Victoria	5.85732	14.3062	9.48902	TRUE
Michoacán	Sahuayo	Sahuayo	2.71181	13.7734	9.03159	TRUE
Michoacán	Zamora	Zamora	2.63465	13.3855	9.06672	TRUE
Michoacán	Jaripo	Jaripo	2.16026	13.6479	10.2119	TRUE
Michoacán	Santa Inés	Villa Victoria	4.46328	12.8737	5.2988	FALSE
Michoacán	Jaripo	Santa Inés	2.80747	12.853	6.62995	FALSE
Michoacán	Jaripo	Villa Victoria	2.68394	12.8964	6.24198	FALSE
Michoacán	Sahuayo	Villa Victoria	2.12417	12.478	4.77319	FALSE
Michoacán	Sahuayo	Santa Inés	2.03008	12.3846	4.89645	FALSE
Michoacán	Jaripo	Sahuayo	1.68067	12.6208	5.9973	FALSE
Michoacán	Jaripo	Zamora	1.36132	12.2488	5.47621	FALSE
Michoacán	Santa Inés	Zamora	1.31831	11.9938	4.43447	FALSE
Michoacán	Zamora	Villa Victoria	1.22902	11.9125	4.09349	FALSE
Michoacán	Sahuayo	Zamora	1.05663	11.9433	4.29298	FALSE
North Central	San Luis Potosi	San Luis Potosi	0.607144	12.862	10.1843	TRUE
North Central	Colima	Colima	0.511099	14.0097	13.4517	TRUE
North Central	Salamanca	Salamanca	0.436802	13.4955	13.2767	TRUE
North Central	San Luis Potosi	Salamanca	0.362003	11.6894	5.45887	FALSE
North Central	Salamanca	Colima	0.340683	11.9402	5.90417	FALSE
North Central	San Luis Potosi	Colima	0.23501	11.2735	3.71581	FALSE
Northeast	Northern Nuevo León	Northern Nuevo León	26.2285	12.8179	6.16524	TRUE
Northeast	Southern Nuevo León	Southern Nuevo León	6.80119	12.3569	5.59009	TRUE
Northeast	Mexico City	Mexico City	1.94725	12.3536	7.2791	TRUE
Northeast	Northern Nuevo León	Southern Nuevo León	13.1347	12.4584	5.22121	FALSE
Northeast	Northern Nuevo León	Mexico City	6.55935	12.27	4.72176	FALSE
Northeast	Mexico City	Southern Nuevo León	3.60196	12.1902	5.41267	FALSE
Northwest	Durango	Durango	4.07757	13.7904	9.34955	TRUE
Northwest	Chihuahua	Chihuahua	2.16484	13.677	9.35562	TRUE
Northwest	Sinaloa	Sinaloa	2.01828	12.8878	7.96306	TRUE
Northwest	Sierra Madre Occidental	Sierra Madre Occidental	1.03076	13.7066	11.5018	TRUE
Northwest	Sierra Madre Occidental	Durango	1.15513	12.7974	7.0843	FALSE
Northwest	Sierra Madre Occidental	Chihuahua	0.949015	12.8016	6.97525	FALSE
Northwest	Sierra Madre Occidental	Sinaloa	0.841438	12.3495	5.80158	FALSE
Northwest	Durango	Chihuahua	0.749848	12.1334	4.77514	FALSE
Northwest	Sinaloa	Durango	0.463757	11.8809	4.1462	FALSE
Northwest	Chihuahua	Sinaloa	0.362908	11.8702	4.43136	FALSE
Central Mexican Highlands	Chinantla	Chinantla	11.6631	22.2649	24.8376	TRUE
Central Mexican Highlands	Axutla	Axutla	8.99075	16.5023	14.2648	TRUE
Central Mexican Highlands	Acatlán de Osorio	Acatlán de Osorio	5.19924	20.2249	22.7874	TRUE
Central Mexican Highlands	Tulcingo de Valle	Tulcingo de Valle	3.80978	16.8639	16.9868	TRUE
Central Mexican Highlands	Santiago Tamazola	Santiago Tamazola	3.64012	17.3393	16.6792	TRUE
Central Mexican Highlands	Coatzingo	Coatzingo	3.56084	14.3908	8.3887	TRUE
Central Mexican Highlands	Ciudad de Chiautla de Tapia	Ciudad de Chiautla de Tapia	3.00211	15.5916	13.6644	TRUE
Central Mexican Highlands	Tepatlaxco de Hidalgo	Tepatlaxco de Hidalgo	2.63215	16.0907	17.3203	TRUE
Central Mexican Highlands	San Juan Mixtepec Distrito 08	San Juan Mixtepec Distrito 08	2.55755	16.1491	14.5414	TRUE
Central Mexican Highlands	Copala	Copala	2.22879	16.3937	16.4756	TRUE
Central Mexican Highlands	Mérida	Mérida	2.20988	21.2602	23.3528	TRUE
Central Mexican Highlands	San Pablo Huixtepec	San Pablo Huixtepec	2.14124	14.1793	10.409	TRUE
Central Mexican Highlands	Central–Isthmus Corridor	Central–Isthmus Corridor	1.99553	28.5223	32.4797	TRUE
Central Mexican Highlands	San Francisco Ocotlán	San Francisco Ocotlán	1.8277	22.5556	21.6159	TRUE
Central Mexican Highlands	Tanaco	Tanaco	1.80517	12.2548	15.2533	TRUE
Central Mexican Highlands	Santiago Zoochila	Santiago Zoochila	1.69881	17.6146	17.4322	TRUE
Central Mexican Highlands	Silao	Silao	1.67372	9.9022	8.68561	TRUE
Central Mexican Highlands	Alto Lucero	Alto Lucero	1.63408	18.745	20.3635	TRUE
Central Mexican Highlands	San Marcos Arteaga	San Marcos Arteaga	1.6219	12.9521	6.24656	TRUE
Central Mexican Highlands	Zacatlán	Zacatlán	1.01941	19.2319	22.5864	TRUE
Central Mexican Highlands	San José Miahuatlán	San José Miahuatlán	0.99557	11.6979	4.76058	TRUE
Central Mexican Highlands	Puebla	Puebla	0.607301	16.4564	17.1619	TRUE
Central Mexican Highlands	San José Miahuatlán	Axutla	2.31046	34.9856	43.349	FALSE
Central Mexican Highlands	Axutla	Chinantla	2.24473	15.588	17.5555	FALSE
Central Mexican Highlands	Axutla	Tulcingo de Valle	1.69789	15.626	10.7766	FALSE
Central Mexican Highlands	Acatlán de Osorio	Axutla	1.40602	12.3604	4.9096	FALSE
Central Mexican Highlands	Chinantla	Coatzingo	1.26389	12.279	4.53396	FALSE
Central Mexican Highlands	Acatlán de Osorio	Chinantla	1.17171	12.1323	4.13262	FALSE
Central Mexican Highlands	Axutla	Coatzingo	1.14568	12.4454	4.98141	FALSE
Central Mexican Highlands	San Marcos Arteaga	Santiago Tamazola	1.01229	15.4763	13.5915	FALSE
Central Mexican Highlands	Chinantla	Ciudad de Chiautla de Tapia	0.957362	17.7235	17.0255	FALSE
Central Mexican Highlands	Tepatlaxco de Hidalgo	San José Miahuatlán	0.900842	12.8678	8.93673	FALSE
Central Mexican Highlands	Acatlán de Osorio	Coatzingo	0.830649	11.3902	4.36434	FALSE
Central Mexican Highlands	Puebla	Coatzingo	0.764172	17.8155	20.1481	FALSE
Central Mexican Highlands	Axutla	Santiago Tamazola	0.687252	11.7294	4.45175	FALSE
Central Mexican Highlands	Chinantla	Tulcingo de Valle	0.672998	12.2345	5.86038	FALSE
Central Mexican Highlands	Acatlán de Osorio	Santiago Tamazola	0.618659	11.3172	3.71804	FALSE
Central Mexican Highlands	Silao	Tanaco	0.60833	8.83506	1.3711	FALSE
Central Mexican Highlands	Santiago Tamazola	Puebla	0.573757	22.865	39.531	FALSE
Central Mexican Highlands	Axutla	Ciudad de Chiautla de Tapia	0.557869	12.5986	5.25757	FALSE
Central Mexican Highlands	Tulcingo de Valle	Santiago Tamazola	0.553039	11.4897	4.38686	FALSE
Central Mexican Highlands	Ciudad de Chiautla de Tapia	Tulcingo de Valle	0.547392	12.1762	5.35158	FALSE
Central Mexican Highlands	Axutla	Tepatlaxco de Hidalgo	0.543947	17.4982	23.4798	FALSE
Central Mexican Highlands	Tulcingo de Valle	Acatlán de Osorio	0.542492	11.2451	3.29758	FALSE
Central Mexican Highlands	Tulcingo de Valle	Coatzingo	0.537612	11.2049	3.65389	FALSE
Central Mexican Highlands	Acatlán de Osorio	San Marcos Arteaga	0.536666	10.812	3.00833	FALSE
Central Mexican Highlands	San Juan Mixtepec Distrito 08	Coatzingo	0.519258	16.8624	15.5974	FALSE
Central Mexican Highlands	Santiago Tamazola	Chinantla	0.49092	11.8022	4.53084	FALSE
Central Mexican Highlands	Zacatlán	Tanaco	0.466281	22.0306	28.7039	FALSE
Central Mexican Highlands	San José Miahuatlán	Acatlán de Osorio	0.459503	10.6994	3.91269	FALSE
Central Mexican Highlands	San Juan Mixtepec Distrito 08	Santiago Tamazola	0.44495	11.2136	3.76035	FALSE
Central Mexican Highlands	Acatlán de Osorio	Tepatlaxco de Hidalgo	0.436302	10.043	2.50667	FALSE
Central Mexican Highlands	San Marcos Arteaga	Axutla	0.433466	10.6908	2.87646	FALSE
Central Mexican Highlands	Ciudad de Chiautla de Tapia	Coatzingo	0.426585	12.0062	5.01733	FALSE
Central Mexican Highlands	Tepatlaxco de Hidalgo	Coatzingo	0.426044	10.2973	2.63285	FALSE
Central Mexican Highlands	San Marcos Arteaga	Chinantla	0.41902	10.848	3.4648	FALSE
Central Mexican Highlands	Chinantla	Puebla	0.416731	11.3382	4.19148	FALSE
Central Mexican Highlands	San José Miahuatlán	Coatzingo	0.408883	10.4467	3.75189	FALSE
Central Mexican Highlands	San Marcos Arteaga	San José Miahuatlán	0.40611	10.2559	2.52837	FALSE
Central Mexican Highlands	Tepatlaxco de Hidalgo	San Marcos Arteaga	0.404405	10.1596	2.56622	FALSE
Central Mexican Highlands	Santiago Tamazola	Coatzingo	0.401257	11.2205	4.03757	FALSE
Central Mexican Highlands	Chinantla	San José Miahuatlán	0.382802	10.2053	2.66884	FALSE
Central Mexican Highlands	San Marcos Arteaga	Coatzingo	0.380309	10.8668	3.43524	FALSE
Central Mexican Highlands	Axutla	Puebla	0.379169	12.1861	5.37708	FALSE
Central Mexican Highlands	Acatlán de Osorio	Puebla	0.375908	10.6627	3.19164	FALSE
Central Mexican Highlands	San Marcos Arteaga	San Juan Mixtepec Distrito 08	0.36644	11.2712	4.12527	FALSE
Central Mexican Highlands	Tepatlaxco de Hidalgo	Chinantla	0.362628	10.099	3.24301	FALSE
Central Mexican Highlands	San Juan Mixtepec Distrito 08	Copala	0.345765	18.3009	22.2652	FALSE
Central Mexican Highlands	Puebla	Tepatlaxco de Hidalgo	0.339808	10.6703	3.43654	FALSE
Central Mexican Highlands	Silao	Puebla	0.309228	9.17752	2.55269	FALSE
Central Mexican Highlands	Santiago Zoochila	Silao	0.301895	13.3684	12.0138	FALSE
Central Mexican Highlands	San Pablo Huixtepec	Tanaco	0.296097	16.1326	20.3731	FALSE
Central Mexican Highlands	Acatlán de Osorio	San Juan Mixtepec Distrito 08	0.289367	10.9692	3.61229	FALSE
Central Mexican Highlands	San Francisco Ocotlán	Silao	0.282413	12.9057	12.8727	FALSE
Central Mexican Highlands	San Juan Mixtepec Distrito 08	Axutla	0.28066	10.9929	3.6243	FALSE
Central Mexican Highlands	Tulcingo de Valle	Puebla	0.278174	10.9963	4.14378	FALSE
Central Mexican Highlands	San Marcos Arteaga	Tulcingo de Valle	0.276018	10.7647	3.12763	FALSE
Central Mexican Highlands	Tanaco	Acatlán de Osorio	0.273689	10.0613	2.96543	FALSE
Central Mexican Highlands	Tanaco	Coatzingo	0.272813	11.094	4.09955	FALSE
Central Mexican Highlands	San José Miahuatlán	Tulcingo de Valle	0.270075	10.2497	3.40147	FALSE
Central Mexican Highlands	San Marcos Arteaga	Puebla	0.26791	10.7469	4.0798	FALSE
Central Mexican Highlands	Tanaco	Chinantla	0.267614	10.7531	4.52682	FALSE
Central Mexican Highlands	Tepatlaxco de Hidalgo	Santiago Tamazola	0.261625	10.0934	2.54431	FALSE
Central Mexican Highlands	Ciudad de Chiautla de Tapia	Santiago Tamazola	0.26118	11.8121	4.35221	FALSE
Central Mexican Highlands	Puebla	San José Miahuatlán	0.260813	10.5217	4.1261	FALSE
Central Mexican Highlands	Puebla	Tanaco	0.258073	10.399	5.24381	FALSE
Central Mexican Highlands	Tulcingo de Valle	Tepatlaxco de Hidalgo	0.257168	10.0387	2.56092	FALSE
Central Mexican Highlands	San José Miahuatlán	Santiago Tamazola	0.256371	10.5446	2.70922	FALSE
Central Mexican Highlands	San Juan Mixtepec Distrito 08	Chinantla	0.256124	10.6971	2.77532	FALSE
Central Mexican Highlands	Acatlán de Osorio	Ciudad de Chiautla de Tapia	0.240716	11.1808	3.67325	FALSE
Central Mexican Highlands	Silao	Coatzingo	0.240552	10.1722	5.41616	FALSE
Central Mexican Highlands	San Pablo Huixtepec	Santiago Zoochila	0.239471	10.8038	3.57152	FALSE
Central Mexican Highlands	Ciudad de Chiautla de Tapia	Tanaco	0.238218	11.2639	4.5073	FALSE
Central Mexican Highlands	Tanaco	Axutla	0.237243	11.0381	4.09002	FALSE
Central Mexican Highlands	Zacatlán	Tepatlaxco de Hidalgo	0.228896	10.5689	3.48492	FALSE
Central Mexican Highlands	Tulcingo de Valle	San Juan Mixtepec Distrito 08	0.226439	11.024	4.85276	FALSE
Central Mexican Highlands	Ciudad de Chiautla de Tapia	Silao	0.224049	14.298	13.8308	FALSE
Central Mexican Highlands	Zacatlán	Coatzingo	0.223992	11.4798	6.67367	FALSE
Central Mexican Highlands	Tanaco	Tulcingo de Valle	0.222038	10.7835	3.58128	FALSE
Central Mexican Highlands	Copala	Axutla	0.215828	11.2478	3.35867	FALSE
Central Mexican Highlands	Tanaco	San Juan Mixtepec Distrito 08	0.212887	10.5969	4.35246	FALSE
Central Mexican Highlands	Chinantla	Central–Isthmus Corridor	0.207159	27.2328	32.2538	FALSE
Central Mexican Highlands	Zacatlán	San José Miahuatlán	0.207145	10.3265	2.32736	FALSE
Central Mexican Highlands	Copala	Santiago Tamazola	0.206002	11.6256	4.57171	FALSE
Central Mexican Highlands	San Juan Mixtepec Distrito 08	Tepatlaxco de Hidalgo	0.203101	9.96752	3.26113	FALSE
Central Mexican Highlands	San Marcos Arteaga	Tanaco	0.200657	10.2961	3.15256	FALSE
Central Mexican Highlands	Copala	Tulcingo de Valle	0.198948	11.3939	4.5692	FALSE
Central Mexican Highlands	Tanaco	San José Miahuatlán	0.198822	10.287	3.00929	FALSE
Central Mexican Highlands	Tanaco	Tepatlaxco de Hidalgo	0.192527	10.5834	5.21607	FALSE
Central Mexican Highlands	Silao	Tulcingo de Valle	0.188756	9.74591	2.81667	FALSE
Central Mexican Highlands	Tanaco	Santiago Tamazola	0.184549	10.0103	2.7237	FALSE
Central Mexican Highlands	Copala	Acatlán de Osorio	0.183474	10.7675	3.08341	FALSE
Central Mexican Highlands	Ciudad de Chiautla de Tapia	Puebla	0.18323	10.7932	4.04405	FALSE
Central Mexican Highlands	San Francisco Ocotlán	Tepatlaxco de Hidalgo	0.181699	9.84539	2.17534	FALSE
Central Mexican Highlands	Santiago Zoochila	Tanaco	0.180752	10.054	3.78528	FALSE
Central Mexican Highlands	Acatlán de Osorio	Silao	0.177599	9.52017	2.15224	FALSE
Central Mexican Highlands	Silao	San José Miahuatlán	0.174455	9.90308	2.60541	FALSE
Central Mexican Highlands	Axutla	Silao	0.174095	9.9625	2.95335	FALSE
Central Mexican Highlands	Zacatlán	Chinantla	0.169746	11.0739	3.57534	FALSE
Central Mexican Highlands	Copala	Silao	0.169483	10.7646	4.14928	FALSE
Central Mexican Highlands	San Francisco Ocotlán	Tanaco	0.166857	9.97613	3.251	FALSE
Central Mexican Highlands	San Juan Mixtepec Distrito 08	Puebla	0.166727	9.6907	2.06187	FALSE
Central Mexican Highlands	Acatlán de Osorio	San Francisco Ocotlán	0.16532	10.7946	4.53132	FALSE
Central Mexican Highlands	Axutla	San Francisco Ocotlán	0.165245	12.6551	8.32229	FALSE
Central Mexican Highlands	Copala	Ciudad de Chiautla de Tapia	0.164599	12.6092	7.0279	FALSE
Central Mexican Highlands	Zacatlán	Puebla	0.163633	10.181	2.80156	FALSE
Central Mexican Highlands	Copala	Chinantla	0.162791	10.7605	2.62114	FALSE
Central Mexican Highlands	San José Miahuatlán	San Juan Mixtepec Distrito 08	0.162395	9.79243	2.07507	FALSE
Central Mexican Highlands	Puebla	San Francisco Ocotlán	0.159742	10.2724	3.23836	FALSE
Central Mexican Highlands	San Francisco Ocotlán	Coatzingo	0.159488	10.4237	3.30526	FALSE
Central Mexican Highlands	San Marcos Arteaga	Silao	0.156176	10.3568	2.9949	FALSE
Central Mexican Highlands	Zacatlán	Alto Lucero	0.155565	11.3483	4.09659	FALSE
Central Mexican Highlands	Copala	San Marcos Arteaga	0.154091	10.9509	3.71074	FALSE
Central Mexican Highlands	Tepatlaxco de Hidalgo	Silao	0.154005	9.7115	2.61385	FALSE
Central Mexican Highlands	Silao	San Juan Mixtepec Distrito 08	0.153925	9.52061	2.09963	FALSE
Central Mexican Highlands	San Francisco Ocotlán	San José Miahuatlán	0.152259	9.90812	3.11211	FALSE
Central Mexican Highlands	San Marcos Arteaga	Ciudad de Chiautla de Tapia	0.150863	10.7718	3.88149	FALSE
Central Mexican Highlands	Zacatlán	Acatlán de Osorio	0.149576	10.5243	3.43851	FALSE
Central Mexican Highlands	Zacatlán	San Marcos Arteaga	0.149011	10.2891	2.78763	FALSE
Central Mexican Highlands	Chinantla	San Francisco Ocotlán	0.144673	10.4761	3.73575	FALSE
Central Mexican Highlands	Zacatlán	Central–Isthmus Corridor	0.143129	20.0117	28.6844	FALSE
Central Mexican Highlands	San Juan Mixtepec Distrito 08	Santiago Zoochila	0.142702	9.99757	2.99288	FALSE
Central Mexican Highlands	Alto Lucero	San José Miahuatlán	0.141949	11.0744	4.69616	FALSE
Central Mexican Highlands	Copala	Coatzingo	0.14102	9.86372	2.20461	FALSE
Central Mexican Highlands	Silao	San Pablo Huixtepec	0.139353	10.1786	3.60215	FALSE
Central Mexican Highlands	Copala	Central–Isthmus Corridor	0.138912	28.1332	43.2129	FALSE
Central Mexican Highlands	Zacatlán	Axutla	0.136983	10.1854	2.63498	FALSE
Central Mexican Highlands	Zacatlán	Santiago Tamazola	0.136915	10.9526	4.10938	FALSE
Central Mexican Highlands	Alto Lucero	Tepatlaxco de Hidalgo	0.13505	10.2919	2.86384	FALSE
Central Mexican Highlands	Silao	Chinantla	0.133788	9.84416	2.88493	FALSE
Central Mexican Highlands	Ciudad de Chiautla de Tapia	San José Miahuatlán	0.13374	10.1683	2.8504	FALSE
Central Mexican Highlands	Santiago Tamazola	Silao	0.133702	9.72123	2.52531	FALSE
Central Mexican Highlands	San Marcos Arteaga	Santiago Zoochila	0.132157	10.3698	4.95721	FALSE
Central Mexican Highlands	Zacatlán	San Francisco Ocotlán	0.132114	10.6511	3.60413	FALSE
Central Mexican Highlands	San Pablo Huixtepec	Puebla	0.131902	10.7435	3.54715	FALSE
Central Mexican Highlands	Copala	Puebla	0.130749	10.3668	3.18373	FALSE
Central Mexican Highlands	Zacatlán	Silao	0.13059	10.4087	3.63096	FALSE
Central Mexican Highlands	San Marcos Arteaga	San Francisco Ocotlán	0.128459	9.90219	2.34004	FALSE
Central Mexican Highlands	Copala	Tepatlaxco de Hidalgo	0.124951	10.2822	3.04713	FALSE
Central Mexican Highlands	Zacatlán	Tulcingo de Valle	0.123898	10.722	3.52989	FALSE
Central Mexican Highlands	San Pablo Huixtepec	San Juan Mixtepec Distrito 08	0.123227	10.5405	3.64341	FALSE
Central Mexican Highlands	Ciudad de Chiautla de Tapia	Tepatlaxco de Hidalgo	0.122444	10.3583	3.03569	FALSE
Central Mexican Highlands	Tulcingo de Valle	San Francisco Ocotlán	0.122369	9.64338	2.36065	FALSE
Central Mexican Highlands	Copala	San José Miahuatlán	0.121383	10.3119	3.8635	FALSE
Central Mexican Highlands	San Francisco Ocotlán	San Juan Mixtepec Distrito 08	0.120823	9.38959	1.78577	FALSE
Central Mexican Highlands	Alto Lucero	Puebla	0.120411	10.9041	4.1211	FALSE
Central Mexican Highlands	San Marcos Arteaga	Alto Lucero	0.118381	11.3779	4.63464	FALSE
Central Mexican Highlands	San Pablo Huixtepec	Santiago Tamazola	0.117084	11.1383	4.18719	FALSE
Central Mexican Highlands	Copala	Tanaco	0.116191	10.1548	2.82594	FALSE
Central Mexican Highlands	Ciudad de Chiautla de Tapia	San Francisco Ocotlán	0.116011	10.3443	3.1344	FALSE
Central Mexican Highlands	San Francisco Ocotlán	Santiago Tamazola	0.113801	9.96186	2.37088	FALSE
Central Mexican Highlands	Acatlán de Osorio	Santiago Zoochila	0.111348	10.5773	4.69669	FALSE
Central Mexican Highlands	Acatlán de Osorio	Alto Lucero	0.110408	10.5098	3.83228	FALSE
Central Mexican Highlands	Copala	San Pablo Huixtepec	0.108878	11.638	4.26935	FALSE
Central Mexican Highlands	Mérida	San Marcos Arteaga	0.108689	18.0834	14.5647	FALSE
Central Mexican Highlands	Zacatlán	Ciudad de Chiautla de Tapia	0.108146	10.4	2.9296	FALSE
Central Mexican Highlands	San Francisco Ocotlán	Santiago Zoochila	0.108032	9.2607	2.07777	FALSE
Central Mexican Highlands	Santiago Zoochila	Central–Isthmus Corridor	0.107042	16.4543	14.6798	FALSE
Central Mexican Highlands	Tepatlaxco de Hidalgo	Santiago Zoochila	0.104539	9.92299	2.93173	FALSE
Central Mexican Highlands	San Pablo Huixtepec	San Marcos Arteaga	0.103311	10.3359	3.00443	FALSE
Central Mexican Highlands	San Pablo Huixtepec	Chinantla	0.101063	10.4679	3.32376	FALSE
Central Mexican Highlands	Santiago Zoochila	San José Miahuatlán	0.099468	9.65821	2.49207	FALSE
Central Mexican Highlands	Ciudad de Chiautla de Tapia	San Juan Mixtepec Distrito 08	0.098176	10.8475	4.29353	FALSE
Central Mexican Highlands	Alto Lucero	Tanaco	0.09768	10.3469	3.24667	FALSE
Central Mexican Highlands	San Pablo Huixtepec	Acatlán de Osorio	0.096742	9.96274	2.63381	FALSE
Central Mexican Highlands	Puebla	Santiago Zoochila	0.096255	9.24643	1.64938	FALSE
Central Mexican Highlands	Silao	Mérida	0.095367	15.3086	19.2365	FALSE
Central Mexican Highlands	Santiago Tamazola	Santiago Zoochila	0.094753	9.53049	1.85699	FALSE
Central Mexican Highlands	Zacatlán	San Juan Mixtepec Distrito 08	0.094134	10.0866	2.45114	FALSE
Central Mexican Highlands	Copala	San Francisco Ocotlán	0.093777	9.97157	2.82798	FALSE
Central Mexican Highlands	Mérida	Central–Isthmus Corridor	0.092129	18.162	29.4723	FALSE
Central Mexican Highlands	Tulcingo de Valle	Santiago Zoochila	0.090307	9.58042	1.91429	FALSE
Central Mexican Highlands	Alto Lucero	Coatzingo	0.090145	10.5535	3.0162	FALSE
Central Mexican Highlands	Santiago Zoochila	Axutla	0.08989	9.65101	2.16294	FALSE
Central Mexican Highlands	Santiago Zoochila	Chinantla	0.089842	9.45341	1.59352	FALSE
Central Mexican Highlands	Mérida	Alto Lucero	0.089679	16.2784	16.7212	FALSE
Central Mexican Highlands	San Pablo Huixtepec	San José Miahuatlán	0.087652	10.147	2.76741	FALSE
Central Mexican Highlands	Alto Lucero	Chinantla	0.087265	10.3533	2.75589	FALSE
Central Mexican Highlands	Copala	Zacatlán	0.086382	10.6964	3.21589	FALSE
Central Mexican Highlands	San Pablo Huixtepec	Tulcingo de Valle	0.08505	10.3138	3.66292	FALSE
Central Mexican Highlands	Alto Lucero	Silao	0.083809	10.3875	3.53973	FALSE
Central Mexican Highlands	Santiago Zoochila	Coatzingo	0.082099	9.35866	1.81208	FALSE
Central Mexican Highlands	Ciudad de Chiautla de Tapia	Central–Isthmus Corridor	0.082019	16.0187	16.4339	FALSE
Central Mexican Highlands	San Pablo Huixtepec	Coatzingo	0.079768	9.62896	2.08332	FALSE
Central Mexican Highlands	San Pablo Huixtepec	Tepatlaxco de Hidalgo	0.079132	10.7263	5.62647	FALSE
Central Mexican Highlands	Alto Lucero	Axutla	0.078741	10.3051	2.73574	FALSE
Central Mexican Highlands	Copala	Santiago Zoochila	0.077867	9.90716	2.54334	FALSE
Central Mexican Highlands	Central–Isthmus Corridor	Alto Lucero	0.076914	13.2723	8.95119	FALSE
Central Mexican Highlands	San Francisco Ocotlán	San Pablo Huixtepec	0.07541	10.0194	2.97057	FALSE
Central Mexican Highlands	Central–Isthmus Corridor	Tepatlaxco de Hidalgo	0.072223	10.5512	3.59382	FALSE
Central Mexican Highlands	Alto Lucero	San Francisco Ocotlán	0.071013	10.3323	3.36748	FALSE
Central Mexican Highlands	Central–Isthmus Corridor	Tanaco	0.070603	11.3059	4.76913	FALSE
Central Mexican Highlands	Alto Lucero	Tulcingo de Valle	0.069641	10.0398	2.908	FALSE
Central Mexican Highlands	Axutla	San Pablo Huixtepec	0.068998	10.6994	3.11657	FALSE
Central Mexican Highlands	Alto Lucero	Santiago Tamazola	0.067196	10.4569	3.11735	FALSE
Central Mexican Highlands	Central–Isthmus Corridor	San José Miahuatlán	0.06672	10.0223	2.53366	FALSE
Central Mexican Highlands	San Pablo Huixtepec	Ciudad de Chiautla de Tapia	0.066459	11.998	6.60922	FALSE
Central Mexican Highlands	Puebla	Central–Isthmus Corridor	0.064378	10.6468	3.57282	FALSE
Central Mexican Highlands	Mérida	Tanaco	0.063861	12.0897	8.17326	FALSE
Central Mexican Highlands	San Pablo Huixtepec	Central–Isthmus Corridor	0.060413	10.9447	3.72903	FALSE
Central Mexican Highlands	Puebla	Mérida	0.059303	11.3767	4.6803	FALSE
Central Mexican Highlands	Central–Isthmus Corridor	Silao	0.05764	10.4687	4.59431	FALSE
Central Mexican Highlands	Alto Lucero	San Juan Mixtepec Distrito 08	0.056905	10.1547	2.86798	FALSE
Central Mexican Highlands	Alto Lucero	Ciudad de Chiautla de Tapia	0.056562	10.192	3.12396	FALSE
Central Mexican Highlands	Zacatlán	San Pablo Huixtepec	0.055868	10.0113	1.95995	FALSE
Central Mexican Highlands	Ciudad de Chiautla de Tapia	Santiago Zoochila	0.054275	9.39678	1.7101	FALSE
Central Mexican Highlands	Zacatlán	Santiago Zoochila	0.05215	9.48175	1.85397	FALSE
Central Mexican Highlands	Acatlán de Osorio	Central–Isthmus Corridor	0.051903	10.3003	2.81125	FALSE
Central Mexican Highlands	Central–Isthmus Corridor	San Marcos Arteaga	0.050921	9.88946	2.42695	FALSE
Central Mexican Highlands	Alto Lucero	Copala	0.048568	11.419	4.48171	FALSE
Central Mexican Highlands	Central–Isthmus Corridor	Coatzingo	0.046742	10.4357	3.04383	FALSE
Central Mexican Highlands	Central–Isthmus Corridor	Axutla	0.04512	10.4764	3.30723	FALSE
Central Mexican Highlands	Zacatlán	Mérida	0.04496	11.2168	4.97078	FALSE
Central Mexican Highlands	Alto Lucero	Santiago Zoochila	0.044747	9.62717	2.47319	FALSE
Central Mexican Highlands	San Francisco Ocotlán	Central–Isthmus Corridor	0.043482	10.1548	2.57871	FALSE
Central Mexican Highlands	San Juan Mixtepec Distrito 08	Central–Isthmus Corridor	0.043012	10.733	3.99534	FALSE
Central Mexican Highlands	Central–Isthmus Corridor	Tulcingo de Valle	0.042948	10.7023	4.20596	FALSE
Central Mexican Highlands	Central–Isthmus Corridor	Santiago Tamazola	0.041225	10.9339	3.78446	FALSE
Central Mexican Highlands	Alto Lucero	San Pablo Huixtepec	0.040949	10.3528	3.59947	FALSE
Central Mexican Highlands	Mérida	Coatzingo	0.033042	10.8953	4.61852	FALSE
Central Mexican Highlands	San Francisco Ocotlán	Mérida	0.032927	9.72726	2.20265	FALSE
Central Mexican Highlands	Mérida	Santiago Tamazola	0.032604	10.4099	3.30051	FALSE
Central Mexican Highlands	Mérida	Tepatlaxco de Hidalgo	0.031828	10.0805	2.7638	FALSE
Central Mexican Highlands	Mérida	Chinantla	0.029463	10.4312	2.65466	FALSE
Central Mexican Highlands	Mérida	San José Miahuatlán	0.027917	9.72897	1.96436	FALSE
Central Mexican Highlands	San Pablo Huixtepec	Mérida	0.026513	10.2498	2.71749	FALSE
Central Mexican Highlands	Mérida	Ciudad de Chiautla de Tapia	0.025152	11.3128	5.48607	FALSE
Central Mexican Highlands	Mérida	Axutla	0.024842	9.99356	2.52015	FALSE
Central Mexican Highlands	Mérida	Copala	0.024652	11.3817	6.23427	FALSE
Central Mexican Highlands	Acatlán de Osorio	Mérida	0.024453	9.93641	1.95307	FALSE
Central Mexican Highlands	Mérida	Santiago Zoochila	0.023274	9.72134	2.4104	FALSE
Central Mexican Highlands	Mérida	San Juan Mixtepec Distrito 08	0.022815	9.40149	1.54365	FALSE
Central Mexican Highlands	Tulcingo de Valle	Mérida	0.020851	9.54495	1.80601	FALSE
Southern	Moroleón	Moroleón	3.61242	14.1013	10.7129	TRUE
Southern	Tarimoro	Tarimoro	2.39458	14.4263	11.4871	TRUE
Southern	Zacapu	Zacapu	2.29015	14.484	11.3957	TRUE
Southern	Valle de Santiago	Valle de Santiago	1.6406	13.8229	9.85379	TRUE
Southern	San Luis Potosí	San Luis Potosí	1.28406	13.2604	10.18	TRUE
Southern	Ciudad Hidalgo	Ciudad Hidalgo	1.07791	13.96	12.3993	TRUE
Southern	Zimapan	Zimapan	0.967441	13.07	11.6935	TRUE
Southern	Huetamo	Huetamo	0.942263	13.4185	8.99008	TRUE
Southern	Romita	Romita	0.656508	12.8251	12.0001	TRUE
Southern	Arteaga	Arteaga	0.356762	13.2768	12.443	TRUE
Southern	Central Mexican Highlands	Central Mexican Highlands	0.257066	14.1629	14.7019	TRUE
Southern	Zacapu	Moroleón	0.873912	11.9119	4.22277	FALSE
Southern	Moroleón	Tarimoro	0.855905	12.1416	6.30307	FALSE
Southern	Moroleón	Valle de Santiago	0.793876	12.0586	5.38049	FALSE
Southern	Valle de Santiago	Zacapu	0.64071	11.9234	4.44884	FALSE
Southern	Arteaga	Moroleón	0.554286	12.3484	8.0395	FALSE
Southern	Valle de Santiago	Tarimoro	0.542788	11.3091	3.81801	FALSE
Southern	Zacapu	Arteaga	0.45178	12.2415	7.54976	FALSE
Southern	San Luis Potosí	Romita	0.443283	11.028	5.69051	FALSE
Southern	Romita	Tarimoro	0.419322	10.9068	4.13606	FALSE
Southern	Zacapu	Tarimoro	0.417064	11.3929	3.91435	FALSE
Southern	Ciudad Hidalgo	Tarimoro	0.413467	11.3397	5.5847	FALSE
Southern	Romita	Valle de Santiago	0.407735	10.9731	5.48673	FALSE
Southern	Zimapan	Romita	0.406047	10.7611	7.36859	FALSE
Southern	Arteaga	Tarimoro	0.385734	11.3627	5.35417	FALSE
Southern	San Luis Potosí	Zimapan	0.377866	10.6022	4.82338	FALSE
Southern	Zimapan	Tarimoro	0.369892	10.5273	3.0626	FALSE
Southern	Arteaga	Valle de Santiago	0.361114	11.536	8.08614	FALSE
Southern	San Luis Potosí	Tarimoro	0.324335	10.6298	3.15168	FALSE
Southern	Zimapan	Ciudad Hidalgo	0.319255	10.62	4.02565	FALSE
Southern	San Luis Potosí	Valle de Santiago	0.314195	10.6266	3.20561	FALSE
Southern	Moroleón	Ciudad Hidalgo	0.310929	11.2845	5.27456	FALSE
Southern	Romita	Ciudad Hidalgo	0.305655	10.7471	6.60449	FALSE
Southern	Zimapan	Valle de Santiago	0.296536	10.2274	2.96673	FALSE
Southern	Arteaga	Ciudad Hidalgo	0.292525	11.2518	5.80067	FALSE
Southern	Arteaga	Romita	0.287111	11.3011	10.116	FALSE
Southern	Zacapu	Ciudad Hidalgo	0.285223	11.1786	3.68248	FALSE
Southern	Valle de Santiago	Ciudad Hidalgo	0.276605	10.9561	6.84644	FALSE
Southern	Romita	Moroleón	0.270939	10.7171	3.31381	FALSE
Southern	Arteaga	Zimapan	0.26714	10.6265	4.60407	FALSE
Southern	San Luis Potosí	Arteaga	0.260595	10.8564	6.01	FALSE
Southern	Romita	Zacapu	0.250702	10.7769	3.33511	FALSE
Southern	Moroleón	San Luis Potosí	0.232352	10.689	3.1901	FALSE
Southern	San Luis Potosí	Ciudad Hidalgo	0.229403	10.272	2.72625	FALSE
Southern	Arteaga	Huetamo	0.208469	11.7595	7.33956	FALSE
Southern	Moroleón	Zimapan	0.205456	10.5047	4.75946	FALSE
Southern	Zacapu	San Luis Potosí	0.202264	10.6532	3.16623	FALSE
Southern	Huetamo	Ciudad Hidalgo	0.1972	11.3835	6.49072	FALSE
Southern	Zimapan	Zacapu	0.185828	10.3212	2.77445	FALSE
Southern	Zacapu	Huetamo	0.184844	11.3863	4.02112	FALSE
Southern	Moroleón	Huetamo	0.146461	11.217	4.98877	FALSE
Southern	Huetamo	Tarimoro	0.144808	11.1475	6.74421	FALSE
Southern	Valle de Santiago	Huetamo	0.140467	10.8872	5.39479	FALSE
Southern	Romita	Huetamo	0.131685	10.4637	3.46917	FALSE
Southern	Zimapan	Huetamo	0.124511	10.379	3.03053	FALSE
Southern	San Luis Potosí	Huetamo	0.110139	10.3743	3.05599	FALSE
Southern	Zimapan	Central Mexican Highlands	0.101403	10.716	7.54508	FALSE
Southern	Romita	Central Mexican Highlands	0.093432	10.876	9.25472	FALSE
Southern	Central Mexican Highlands	Ciudad Hidalgo	0.086968	11.1719	9.13396	FALSE
Southern	Central Mexican Highlands	Arteaga	0.083089	10.6111	6.33796	FALSE
Southern	Central Mexican Highlands	San Luis Potosí	0.078215	10.0517	2.93061	FALSE
Southern	Central Mexican Highlands	Huetamo	0.076222	11.0124	7.2602	FALSE
Southern	Central Mexican Highlands	Tarimoro	0.072474	10.2005	2.84918	FALSE
Southern	Central Mexican Highlands	Valle de Santiago	0.071833	10.1591	2.9575	FALSE
Southern	Central Mexican Highlands	Moroleón	0.060404	10.343	3.05573	FALSE
Southern	Central Mexican Highlands	Zacapu	0.059084	10.3521	3.20639	FALSE
West Central	Arandas	Arandas	4.54648	14.4838	11.9975	TRUE
West Central	Guadalajara	Guadalajara	3.21889	14.0065	6.14523	TRUE
West Central	Jamay	Jamay	2.16906	14.2123	12.6872	TRUE
West Central	Tamazula de Gordiano	Tamazula de Gordiano	1.27601	13.4241	11.2557	TRUE
West Central	Guanajuato	Guanajuato	1.16859	13.4323	10.9072	TRUE
West Central	Tamazula de Gordiano	Arandas	1.79693	12.676	6.75765	FALSE
West Central	Jamay	Guadalajara	1.67084	13.3002	8.54909	FALSE
West Central	Arandas	Guadalajara	1.62998	12.518	5.33704	FALSE
West Central	Jamay	Arandas	1.40442	12.1006	4.2711	FALSE
West Central	Tamazula de Gordiano	Guadalajara	1.34058	12.5899	5.6388	FALSE
West Central	Jamay	Tamazula de Gordiano	1.18402	12.3711	5.60483	FALSE
West Central	Guanajuato	Arandas	1.08994	12.1701	4.96994	FALSE
West Central	Tamazula de Gordiano	Guanajuato	0.817792	12.2668	7.23965	FALSE
West Central	Guanajuato	Guadalajara	0.697071	11.745	3.83182	FALSE
West Central	Jamay	Guanajuato	0.657325	11.7681	4.47072	FALSE
Western Jalisco	Aguascalientes	Aguascalientes	3.63071	13.1838	8.33624	TRUE
Western Jalisco	Atenguillo	Atenguillo	2.04685	14.2222	10.7652	TRUE
Western Jalisco	Mazatán	Mazatán	0.999377	13.9942	12.7577	TRUE
Western Jalisco	Aguascalientes	Mazatán	1.06832	12.1854	5.2869	FALSE
Western Jalisco	Atenguillo	Mazatán	1.0491	13.1238	8.27632	FALSE
Western Jalisco	Aguascalientes	Atenguillo	0.468374	11.6898	4.56511	FALSE
Zacatecas	Las Bocas	Las Bocas	6.48909	15.348	13.0756	TRUE
Zacatecas	Juchipila	Juchipila	5.51686	15.0867	13.1211	TRUE
Zacatecas	Totatiche	Totatiche	5.17601	15.4429	13.8074	TRUE
Zacatecas	Tepechitlán	Tepechitlán	4.78581	14.7122	12.1212	TRUE
Zacatecas	Huejuquilla El Alto	Huejuquilla El Alto	4.3788	15.0651	11.5203	TRUE
Zacatecas	Jerez de García Salinas	Jerez de García Salinas	4.35356	14.7032	11.5469	TRUE
Zacatecas	Jalpa	Jalpa	2.84551	14.7492	12.1435	TRUE
Zacatecas	Ajijic	Ajijic	1.1738	14.1885	13.4084	TRUE
Zacatecas	Río Grande	Río Grande	1.16821	14.4373	13.0325	TRUE
Zacatecas	Tepechitlán	Totatiche	2.66619	13.0737	6.97299	FALSE
Zacatecas	Juchipila	Tepechitlán	2.56329	12.5849	5.05761	FALSE
Zacatecas	Las Bocas	Huejuquilla El Alto	2.42942	12.8519	5.49815	FALSE
Zacatecas	Jerez de García Salinas	Las Bocas	2.11292	12.7485	7.04156	FALSE
Zacatecas	Totatiche	Las Bocas	1.97971	12.4146	4.66523	FALSE
Zacatecas	Juchipila	Totatiche	1.86837	12.2207	4.45231	FALSE
Zacatecas	Las Bocas	Tepechitlán	1.79424	12.253	4.37587	FALSE
Zacatecas	Ajijic	Las Bocas	1.65102	12.9918	7.77048	FALSE
Zacatecas	Jalpa	Tepechitlán	1.62606	12.5559	5.44092	FALSE
Zacatecas	Juchipila	Las Bocas	1.57357	12.0882	4.15833	FALSE
Zacatecas	Jerez de García Salinas	Huejuquilla El Alto	1.56194	12.39	5.03998	FALSE
Zacatecas	Jalpa	Totatiche	1.42077	12.3645	4.89071	FALSE
Zacatecas	Totatiche	Huejuquilla El Alto	1.41957	12.2268	4.44778	FALSE
Zacatecas	Jalpa	Juchipila	1.35533	12.119	4.29244	FALSE
Zacatecas	Jalpa	Las Bocas	1.33947	12.2423	4.40958	FALSE
Zacatecas	Tepechitlán	Huejuquilla El Alto	1.33488	12.2581	5.08612	FALSE
Zacatecas	Jerez de García Salinas	Ajijic	1.29298	12.545	5.97194	FALSE
Zacatecas	Ajijic	Huejuquilla El Alto	1.2851	12.7394	6.30501	FALSE
Zacatecas	Jerez de García Salinas	Tepechitlán	1.27998	12.007	4.18114	FALSE
Zacatecas	Tepechitlán	Ajijic	1.25108	12.447	5.98209	FALSE
Zacatecas	Jerez de García Salinas	Totatiche	1.24723	12.0538	4.25944	FALSE
Zacatecas	Totatiche	Ajijic	1.23506	12.485	5.9756	FALSE
Zacatecas	Juchipila	Ajijic	1.20681	12.4144	6.43273	FALSE
Zacatecas	Juchipila	Huejuquilla El Alto	1.18748	11.9965	4.20931	FALSE
Zacatecas	Juchipila	Jerez de García Salinas	1.10332	11.8534	3.98162	FALSE
Zacatecas	Jalpa	Jerez de García Salinas	1.07678	12.099	4.44099	FALSE
Zacatecas	Jalpa	Huejuquilla El Alto	1.02019	12.1286	5.89152	FALSE
Zacatecas	Jalpa	Ajijic	0.959327	12.2646	4.98959	FALSE
Zacatecas	Río Grande	Jerez de García Salinas	0.859818	12.329	6.26932	FALSE
Zacatecas	Río Grande	Huejuquilla El Alto	0.857961	12.6493	8.22338	FALSE
Zacatecas	Río Grande	Las Bocas	0.746797	11.9977	4.32185	FALSE
Zacatecas	Río Grande	Ajijic	0.5921	12.1742	5.81965	FALSE
Zacatecas	Río Grande	Totatiche	0.576172	11.8288	4.04407	FALSE
Zacatecas	Río Grande	Tepechitlán	0.573084	11.7879	4.49455	FALSE
Zacatecas	Jalpa	Río Grande	0.516416	11.7634	4.10289	FALSE
Zacatecas	Juchipila	Río Grande	0.503902	11.6727	3.80635	FALSE
